# Genomic landscape of drug response reveals novel mediators of anthelmintic resistance

**DOI:** 10.1101/2021.11.12.465712

**Authors:** Stephen R. Doyle, Roz Laing, David Bartley, Alison Morrison, Nancy Holroyd, Kirsty Maitland, Alistair Antonopoulos, Umer Chaudhry, Ilona Flis, Sue Howell, Jennifer McIntyre, John S. Gilleard, Andy Tait, Barbara Mable, Ray Kaplan, Neil Sargison, Collette Britton, Matthew Berriman, Eileen Devaney, James A. Cotton

**Affiliations:** Wellcome Sanger Institute; Hinxton, United Kingdom; Institute of Biodiversity Animal Health and Comparative Medicine, College of Medical, Veterinary and Life Sciences, University of Glasgow; Glasgow, United Kingdom; Moredun Research Institute; Penicuik, United Kingdom; Royal (Dick) School of Veterinary Studies, University of Edinburgh; Edinburgh, United Kingdom; Department of Infectious Diseases, College of Veterinary Medicine, University of Georgia; Athens, United States; Department of Comparative Biology and Experimental Medicine, Host-Parasite Interactions Program, Faculty of Veterinary Medicine, University of Calgary; Calgary, Canada

## Abstract

Understanding the genetic basis of anthelmintic drug resistance in parasitic nematodes is key to improving the efficacy and sustainability of parasite control. Here, we use a genetic cross in a natural host-parasite system to simultaneously map resistance loci for the three major classes of anthelmintics. This approach identifies novel alleles for resistance to benzimidazoles and levamisole and implicates the transcription factor, *cky-1*, in ivermectin resistance. This gene is within a locus under selection in ivermectin resistant populations worldwide; functional validation using knockout experiments supports a role for *cky-1* overexpression in ivermectin resistance. Our work demonstrates the feasibility of high-resolution forward genetics in a parasitic nematode, and identifies variants for the development of molecular diagnostics to combat drug resistance in the field.

**One-Sentence Summary:** Genetic mapping of known and novel anthelmintic resistance-associated alleles in a multi-drug resistant parasitic nematode
