## Supplementary Table for "Genomic landscape of drug response reveals novel mediators of anthelmintic resistance"

### Sheet: Supplementary Table 1
Supplementary Table 1	Sequencing data used in this study
Stage	SAMPLE_ID	WSI_PIPELINES_SAMPLE_ID	WSI_ORIGINAL_ID	ENA_sample_accession	Sequencing lanes	Notes
Cross parents (P0)	MHCO3_P0_L3_n200_01	2679STDY7527671	623924MHco3_2975_ISE_AdPreCross	ERS2532042	26582_8#1
	MHCO18_P0_L3_n200_IVM_01	2679STDY7527672	623924MHco18_post_IVM_4943_UGAintoCross	ERS2532043	26582_8#2
F2/F3 XQTL samples	XQTL_F3_L3_n200_control_pre_01	2679STDY6583130	MHco318_7917_preCtrlL3_547741	ERS1420441	21529_1#1
	XQTL_F3_L3_n200_control_post_01	2679STDY6583131	MHco318_7917_postCtrlL3_547741	ERS1420442	21529_1#2
	XQTL_F3_L3_n200_BZM_pre_01	2679STDY6583132	MHco318_7904_preBZL3_547741	ERS1420443	21395_1#1, 21528_1#1	Multiple lanes are technical replicates - sample library sequenced twice at different times
	XQTL_F3_L3_n200_BZM_post_01	2679STDY6583133	MHco318_7904_postBZL3_547741	ERS1420444	21395_1#2, 21528_1#2	Multiple lanes are technical replicates - sample library sequenced twice at different times
	XQTL_F3_L3_n200_IVM_pre_01	2679STDY6583134	MHco318_7930_preIVML3_547741	ERS1420445	21395_2#1, 21528_2#1	Multiple lanes are technical replicates - sample library sequenced twice at different times
	XQTL_F3_L3_n200_IVM_post_01	2679STDY6583135	MHco318_7930_postIVML3_547741	ERS1420446	21395_2#2, 21528_2#2	Multiple lanes are technical replicates - sample library sequenced twice at different times
	XQTL_F3_L3_n200_LEV_pre_01	2679STDY6583136	MHco318_7939_preLEVL3_547741	ERS1420447	21395_3#1, 21528_3#1	Multiple lanes are technical replicates - sample library sequenced twice at different times
	XQTL_F3_L3_n200_LEV_post_01	2679STDY6583137	MHco318_7939_postLEVL3_547741	ERS1420448	21395_3#2, 21528_3#2	Multiple lanes are technical replicates - sample library sequenced twice at different times
	XQTL_F3_L3_n200_control_pre_02	2679STDY7000183	7997preT01-05_581569	ERS1820457	23241_1#1
	XQTL_F3_L3_n200_control_post_02	2679STDY7000184	7997posT01-05_581569	ERS1820460	23241_1#2
	XQTL_F3_L3_n200_IVM_pre_02	2679STDY7000185	8000IVMpreT03-05_581569	ERS1820458	23241_2#1
	XQTL_F3_L3_n200_IVM_post_02	2679STDY7000186	8000IVMposT03-05_581569	ERS1820462	23241_2#2
	XQTL_F3_L3_n200_BZM_pre_02	2679STDY7000187	8014BZpreT03-05_581569	ERS1820459	23241_4#1
	XQTL_F3_L3_n200_BZM_post_02	2679STDY7000188	8014BZposT03-05_581569	ERS1820461	23241_4#2
	XQTL_F3_L3_n200_LEV_pre_02	2679STDY7000189	8022LEVpreT03-05_581569	ERS1820463	23241_3#1
	XQTL_F3_L3_n200_LEV_post_02	2679STDY7000190	8022LEVposT03-05_581569	ERS1820464	23241_3#2
	XQTL_F3_L3_n200_control_pre_03	2679STDY7000191	8560preT01-05_581569	ERS1820465	23241_5#1
	XQTL_F3_L3_n200_control_post_03	2679STDY7000192	8560posT01-05_581569	ERS1820467	23241_5#2
	XQTL_F3_L3_n200_IVM_pre_03	2679STDY7000193	8542IVMpreT03-05_581569	ERS1820466	23241_7#1
	XQTL_F3_L3_n200_IVM_post_03	2679STDY7000194	8542IVMposT03-05_581569	ERS1820468	23241_7#2
	XQTL_F3_L3_n200_BZM_pre_03	2679STDY7000195	8472BZpreT03-05_581569	ERS1820469	23241_6#1
	XQTL_F3_L3_n200_BZM_post_03	2679STDY7000196	8472BZposT03-05_581569	ERS1820470	23241_6#2
	XQTL_F3_L3_n200_LEV_pre_03	2679STDY7000197	8409preT01-05_581569	ERS1820471	23241_8#1
	XQTL_F3_L3_n200_LEV_post_03	2679STDY7000198	8409posT01-05_581569	ERS1820472	23241_8#2
	XQTL_F3_L3_n5k_IVM_pre_01	2679STDY7000199	7930preIVM_581570	ERS1820473	23204_8#1
	XQTL_F3_L3_n5k_IVM_post_01	2679STDY7000200	7930postIVM_581570	ERS1820474	23204_8#2
	XQTL_F2_adultM_n40_IVM_pre_01	2679STDY7000201	MHc03-18_7917_582600	ERS1820475	23204_7#1
	XQTL_F2_adultM_n40_IVM_post_01	2679STDY7000202	MHc03-18_7930_582600	ERS1820476	23204_7#2
F4 Advanced Intercross	XQTL_F4_L3_n200_control_pre_01	2679STDY7492808	615700MHco3_18_8664_untreat_fromL3	ERS2492042	27112_1#1, 27112_2#1, 27112_3#1, 27112_4#1, 27112_5#1, 26581_8#1
	XQTL_F4_L3_n200_control_pre_02	2679STDY7492809	615700MHco3_18_8665_untreat_fromL3	ERS2492043	27112_1#2, 27112_2#2, 27112_3#2, 27112_4#2, 27112_5#2, 26581_8#2
	XQTL_F4_L3_n200_control_pre_03	2679STDY7492810	615700MHco3_18_8683_untreat_fromL3	ERS2492044	27112_1#3, 27112_2#3, 27112_3#3, 27112_4#3, 27112_5#3, 26581_8#3
	XQTL_F4_L3_n200_control_post_0.5x_01	2679STDY7492820	617588MHco3_18F3P1_8664untreat0.5xIVMtm	ERS2492054	27112_1#13, 27112_2#13, 27112_3#13, 27112_4#13, 27112_5#13, 26581_8#13
	XQTL_F4_L3_n200_control_post_0.5x_02	2679STDY7492821	617588MHco3_18F3P1_8665untreat0.5xIVMtm	ERS2492055	27112_1#14, 27112_2#14, 27112_3#14, 27112_4#14, 27112_5#14, 26581_8#14
	XQTL_F4_L3_n200_control_post_0.5x_03	2679STDY7539295	625708MHco3_18F3P1_8683untreat0.5xIVMtm	ERS2551190	27112_1#18, 27112_2#18, 27112_3#18, 27112_4#18, 27112_5#18, 26581_8#18
	XQTL_F4_L3_n200_control_post_2x_01	2679STDY7492823	617588MHco3_18F3P1_8664Ctl2xIVMtm	ERS2492057	27112_1#15, 27112_2#15, 27112_3#15, 27112_4#15, 27112_5#15, 26581_8#15
	XQTL_F4_L3_n200_control_post_2x_02	2679STDY7492824	617588MHco3_18F3P1_8665Ctl2xIVMtm	ERS2492058	27112_1#16, 27112_2#16, 27112_3#16, 27112_4#16, 27112_5#16, 26581_8#16
	XQTL_F4_L3_n200_control_post_2x_03	2679STDY7492825	617588MHco3_18F3P1_8683Ctl2xIVMtm	ERS2492059	27112_1#17, 27112_2#17, 27112_3#17, 27112_4#17, 27112_5#17, 26581_8#17
	XQTL_F4_L3_n200_IVM_pre_01	2679STDY7492811	615700MHco3_18_8715_IVMpretreat_fromL3	ERS2492045	27112_1#4, 27112_2#4, 27112_3#4, 27112_4#4, 27112_5#4, 26581_8#4
	XQTL_F4_L3_n200_IVM_pre_02	2679STDY7492812	615700MHco3_18_8717_IVMpretreat_fromL3	ERS2492046	27112_1#5, 27112_2#5, 27112_3#5, 27112_4#5, 27112_5#5, 26581_8#5
	XQTL_F4_L3_n200_IVM_pre_03	2679STDY7492813	615700MHco3_18_8733_IVMpretreat_fromL3.0305	ERS2492047	27112_1#6, 27112_2#6, 27112_3#6, 27112_4#6, 27112_5#6, 26581_8#6
	XQTL_F4_L3_n200_IVM_post_0.5x_01	2679STDY7492814	615700MHco3_18_8715_0.5IVMfromL3	ERS2492048	27112_1#7, 27112_2#7, 27112_3#7, 27112_4#7, 27112_5#7, 26581_8#7
	XQTL_F4_L3_n200_IVM_post_0.5x_02	2679STDY7492815	615700MHco3_18_8717_0.5IVMfromL3	ERS2492049	27112_1#8, 27112_2#8, 27112_3#8, 27112_4#8, 27112_5#8, 26581_8#8
	XQTL_F4_L3_n200_IVM_post _0.5x_03	2679STDY7492816	615700MHco3_18_8733_0.5IVMfromL3	ERS2492050	27112_1#9, 27112_2#9, 27112_3#9, 27112_4#9, 27112_5#9, 26581_8#9
	XQTL_F4_L3_n200_IVM_post_2x_01	2679STDY7492817	615700MHco3_18_8715_2xIVMfromL3	ERS2492051	27112_1#10, 27112_2#10, 27112_3#10, 27112_4#10, 27112_5#10, 26581_8#10
	XQTL_F4_L3_n200_IVM_post_2x_02	2679STDY7492818	615700MHco3_18_8717_2xIVMfromL3	ERS2492052	27112_1#11, 27112_2#11, 27112_3#11, 27112_4#11, 27112_5#11, 26581_8#11
	XQTL_F4_L3_n200_IVM_post_2x_03	2679STDY7492819	615700MHco3_18_8733_2xIVMfromL3	ERS2492053	27112_1#12, 27112_2#12, 27112_3#12, 27112_4#12, 27112_5#12, 26581_8#12
F5 Dose Response	XQTL_F5_L1_n200_IVM_lowdose	2679STDY7676937	MHco3_18F5_IVMsL1_632061	ERS2791345	27606_3#1
	XQTL_F5_L3_n200_IVM_highdose	2679STDY7676938	MHco3_18F5_IVMrL3_632061	ERS2791346	27606_3#2
RK farm samples	Hc_RKUSA_L3_n200_FARM_001	2679STDY8097409	UGA SUSC IVMS 200 L3	ERS3655680	31192_6#1, 31192_7#1, 31192_8#1
	Hc_RKUSA_L3_n200_FARM_002	2679STDY8097412	HcR OBER 03-07-19	ERS3655683	31192_6#2, 31192_7#2, 31192_8#2
	Hc_RKUSA_L3_n200_FARM_003	2679STDY8097410	HcR HIST 03-07-19	ERS3655681	31192_6#3, 31192_7#3, 31192_8#3
	Hc_RKUSA_L3_n200_FARM_004	2679STDY8097411	HcR KRUSH 04-07-19	ERS3655682	31192_6#4, 31192_7#4, 31192_8#4
	Hc_RKUSA_L3_n200_FARM_005	2679STDY8097413	Hc IVM HR Alday L3 10-07-19	ERS3655684	31192_6#5, 31192_7#5, 31192_8#5
	Hc_RKUSA_L3_n200_FARM_006	2679STDY8097414	Hc HR L3 Mulligan 11-07-19	ERS3655685	31192_6#6, 31192_7#6, 31192_8#6
	Hc_RKUSA_L3_n200_FARM_007	2679STDY8097416	Hc IVM HR Rau 11-07-19	ERS3655687	31192_6#7, 31192_7#7, 31192_8#7
	Hc_RKUSA_L3_n200_FARM_008	2679STDY8097417	Pena IVMR 200 L3	ERS3655688	31192_6#8, 31192_7#8, 31192_8#8
	Hc_RKUSA_L3_n200_FARM_009	2679STDY8097408	679238 USDA IVMS 200L3	ERS3655679	31192_6#9, 31192_7#9, 31192_8#9
	Hc_RKUSA_L3_n200_FARM_010	2679STDY8097415	Hc IVM HR Strikland 10-07-19	ERS3655686	31192_6#10, 31192_7#10, 31192_8#10

### Sheet: Supplementary Table 2
Supplementary Table 2	Phenotypic testing of drug resistance to benzimidazole, levamisole, and ivermectin using the DrenchRite larval development assay on parasites collected from US farm population
					Benzimidazole		Levamisole		Ivermectin
	Sample ID	Sequencing ID	Host Species	Location	EC50 (nM)	Resistance status	EC50 (μM)	Resistance status	EC50 (μM)	Resistance status
	Farm 1	Hc_RKUSA_L3_n200_FARM_001	Sheep	Georgia, US	0.05	susceptible	0.74	susceptible	0.19	susceptible
	Farm 2	Hc_RKUSA_L3_n200_FARM_002	Goat	New York, US	19.93	resistant	1.5	resistant	12.04	moderate
	Farm 3	Hc_RKUSA_L3_n200_FARM_003	Sheep	Maryland, US	15	resistant	0.58	susceptible	9.15	moderate
	Farm 4	Hc_RKUSA_L3_n200_FARM_004	Sheep	Ohio, US	7.71	resistant	0.57	susceptible	11.27	moderate
	Farm 5	Hc_RKUSA_L3_n200_FARM_005	Sheep	Georgia, US	15	resistant	0.91	low	297.9	resistant
	Farm 6	Hc_RKUSA_L3_n200_FARM_006	Sheep	Georgia, US	61.57	resistant	0.96	low	619	resistant
	Farm 7	Hc_RKUSA_L3_n200_FARM_007	Sheep	Georgia, US	29.6	resistant	9.36	resistant	312.1	resistant
	Farm 8	Hc_RKUSA_L3_n200_FARM_008	Alpaca	New York, US	18.47	resistant	1.99	resistant	224	resistant
	Farm 9	Hc_RKUSA_L3_n200_FARM_009	Sheep	Idaho, US	9.67	resistant	1.5	low	1.51	susceptible
	Farm 10	Hc_RKUSA_L3_n200_FARM_010	Sheep	Georgia, US	29.6	resistant	0.88	low	259.4	resistant
Notes	Farm 1 is phenotypically susceptible to all three drugs
